# Clipper: p-value-free FDR control on high-throughput data from two conditions

**DOI:** 10.1101/2020.11.19.390773

**Authors:** Xinzhou Ge, Yiling Elaine Chen, Dongyuan Song, MeiLu McDermott, Kyla Woyshner, Antigoni Manousopoulou, Ning Wang, Wei Li, Leo D. Wang, Jingyi Jessica Li

## Abstract

High-throughput biological data analysis commonly involves identifying features such as genes, genomic regions, and proteins, whose values differ between two conditions, from numerous features measured simultaneously. The most widely-used criterion to ensure the analysis reliability is the false discovery rate (FDR), which is primarily controlled based on p-values. However, obtaining valid p-values relies on either reasonable assumptions of data distribution or large numbers of replicates under both conditions. Clipper is a general statistical framework for FDR control without relying on p-values or specific data distributions. Clipper outperforms existing methods for a broad range of applications in high-throughput data analysis.
