## Additional file 2 for "Clipper: p-value-free FDR control on high-throughput data from two conditions"

### Sheet: Sheet1
Gene Symbol	Ensembl Gene ID	Classical monocytes rep1	Classical monocytes rep2	Classical monocytes rep3	non-classical monocytes rep1	non-classical monocytes rep2	non-classical monocytes rep3	FDR.clipper	FDR.edgeR	FDR.DESeq2	DEG.clipper	DEG.edgeR	DEG.DESeq2
ABT1	ENSG00000146109.3	4	0	241	4664	1667	608	0.0333333	0.12031	NA	1	0	0
ALDH3B1	ENSG00000006534.11	1	34	187	3398	1260	456	0.0461539	0.129814	NA	1	0	0
ANKRD28	ENSG00000206560.6	4073	2993	1179	0	200	296	0.0461539	0.408032	0.163887	1	0	0
ARFGAP2	ENSG00000149182.9	3	3	638	4846	2622	967	0.0333333	0.230813	0.0945078	1	0	0
BSDC1	ENSG00000160058.13	1	18	177	3521	1188	328	0.0438597	0.119691	NA	1	0	0
CD36	ENSG00000135218.13	2949	3922	5933	0	388	559	0.0438597	0.424573	0.220771	1	0	0
CKAP2	ENSG00000136108.8	4	0	21	1095	362	203	0.0461539	0.106993	NA	1	0	0
CLEC5A	ENSG00000258227.2	3413	153	242	0	0	10	0.0333333	0.0959246	NA	1	0	0
CSRP1	ENSG00000159176.8	4	0	275	2481	1510	660	0.0333333	0.264637	NA	1	0	0
DNAJB1	ENSG00000132002.2	2	142	290	4238	2665	1130	0.0461539	0.141362	NA	1	0	0
DUSP2	ENSG00000158050.4	2024	4497	1628	1	349	116	0.0461539	0.318555	0.0732832	1	0	0
DYNC1H1	ENSG00000197102.6	5	2	194	5024	1197	468	0.0333333	0.0843029	NA	1	0	0
FPR2	ENSG00000171049.6	1975	4048	2151	0	429	72	0.0333333	0.337252	0.105276	1	0	0
GDI1	ENSG00000203879.6	12	47	34	2550	1512	458	0.0438597	0.06671	NA	1	0	0
INPP5D	ENSG00000168918.9	0	2	275	3467	1099	515	0.0333333	0.209737	NA	1	0	0
LY86	ENSG00000112799.3	4546	7504	3521	2	1021	192	0.0438597	0.303862	0.102833	1	0	0
MAGED2	ENSG00000102316.11	2	2	168	3635	3412	1000	0.0263158	0.0845569	NA	1	0	0
MGST1	ENSG00000008394.7	944	1296	911	0	9	62	0.0333333	0.344082	0.0541342	1	0	0
MOV10	ENSG00000155363.12	0	37	142	2229	1728	572	0.04	0.170669	NA	1	0	0
MS4A6A	ENSG00000110077.10	2545	5817	8687	0	357	285	0.0333333	0.200162	0.0803785	1	0	0
NOL8	ENSG00000198000.6	1	0	56	1017	556	347	0.0438597	0.216356	NA	1	0	0
PIK3CG	ENSG00000105851.6	3	0	232	360	2751	777	0.0438597	0.611622	0.272538	1	0	0
PLSCR1	ENSG00000188313.7	3685	2382	5396	0	576	247	0.0438597	0.373743	0.166069	1	0	0
PRR11	ENSG00000068489.7	12	1	0	935	281	210	0.0438597	0.0935241	NA	1	0	0
RAP1GAP2	ENSG00000132359.8	1	1254	30	22710	3660	941	0.0333333	0.0820343	NA	1	0	0
RBBP7	ENSG00000102054.12	2	2	62	2754	1057	340	0.0333333	0.0651764	NA	1	0	0
RBBP8	ENSG00000101773.11	0	7	75	3065	953	308	0.0333333	0.0820343	NA	1	0	0
RNF19B	ENSG00000116514.11	3139	1821	1358	0	111	91	0.0333333	0.263488	0.0538031	1	0	0
RNH1	ENSG00000023191.11	15	125	443	2880	7135	2380	0.0438597	0.161202	0.053987	1	0	0
SART3	ENSG00000075856.6	4	8	1	800	380	279	0.04	0.0905601	NA	1	0	0
SECISBP2	ENSG00000187742.9	8	2	16	1170	700	198	0.04	0.0845569	NA	1	0	0
SELPLG	ENSG00000110876.8	1	467	265	1991	14495	4627	0.0333333	0.200162	0.106412	1	0	0
SH2D3C	ENSG00000095370.14	62	8	363	6832	5144	1681	0.0333333	0.05709	NA	1	0	0
SPRYD3	ENSG00000167778.4	306	0	33	4758	1659	430	0.0438597	0.15022	NA	1	0	0
STOM	ENSG00000148175.8	4	4	117	1986	1234	312	0.04	0.146804	NA	1	0	0
TMED9	ENSG00000184840.7	76	7	12	1787	1813	998	0.0333333	0.0939652	NA	1	0	0
TNFAIP3	ENSG00000118503.9	2649	9234	5358	1	498	293	0.0333333	0.205221	0.0666844	1	0	0
TOR1AIP1	ENSG00000143337.11	118	2	4	2224	1531	392	0.0333333	0.137818	NA	1	0	0
TREM1	ENSG00000124731.7	5515	3370	4606	1	602	390	0.0461539	0.351139	0.129469	1	0	0
TUBA4A	ENSG00000127824.9	16	10	428	4335	3556	711	0.0333333	0.146804	0.0506987	1	0	0
TXN	ENSG00000136810.8	4142	2564	1259	0	279	145	0.0438597	0.335501	0.101405	1	0	0
URM1	ENSG00000167118.6	2	0	22	1703	892	455	0.0333333	0.0512307	NA	1	0	0
USP11	ENSG00000102226.4	0	24	45	1572	700	347	0.0461539	0.136832	NA	1	0	0
VCAN	ENSG00000038427.11	13730	6341	7744	0	598	356	0.0263158	0.12788	0.0669274	1	0	0
ZDHHC18	ENSG00000204160.5	0	3	12	1482	320	98	0.0461539	0.0597633	NA	1	0	0
ZNF622	ENSG00000173545.4	1	0	45	2288	571	324	0.0333333	0.0820343	NA	1	0	0
Immune response
Cancer
Transcription regulation
